# Adaptation of Plasmid-ID Technology for Evaluation of N^2^-Fixing Effectiveness and Competitiveness for Root Nodulation in the *Sinorhizobium-Medicago* System

**DOI:** 10.1101/2025.03.04.641427

**Authors:** Jake Schumacher, Nicholas Dusek, Marcela Mendoza-Suárez, Barney A. Geddes

**Affiliations:** Department of Microbiological Sciences, North Dakota State University, Fargo, ND, USA; Center for Computationally Assisted Science and Technology, North Dakota State University, Fargo, ND, USA; Department of Department of Molecular Biology and Genetics, Aarhus University, Denmark

**Author notes:** Corresponding Author: Barney Geddes.

**Keywords:** Synthetic biology, Symbiosis, Competition, Effectiveness, Sinorhizobium, Medicago, Alfalfa, Rhizobia, Biosensor, Barcode

## Abstract

Maximizing the nitrogen fixation occurring in rhizobia-legume associations represents an opportunity to sustainably reduce nitrogen fertilizer inputs in agriculture. High-throughput measurement of symbiotic traits has the potential to accelerate the identification of elite rhizobium/legume associations and enable novel research approaches. Plasmid-ID technology, recently deployed in *Rhizobium leguminosarum*, facilitates the concurrent assessment of rhizobium nitrogen-fixing effectiveness and competitiveness for root nodulation. This study adapts Plasmid-ID technology to function in *Sinorhizobium* species that are central models for studying rhizobium-legume associations and form economically important symbioses with alfalfa. New Sino-Plasmid-IDs were developed and tested for stability and their ability to measure competitiveness for root nodulation and nitrogen-fixing effectiveness. Rhizobial competitiveness is measured by identifying strain-specific nucleotide barcodes using Next-Generation Sequencing while effectiveness is measured by GFP fluorescence driven by the synthetic *nifH* promoter. Sino-Plasmid-IDs allow researchers to efficiently study competitiveness and effectiveness in a multitude of *Sinorhizobium* strains simultaneously.
