## Supplemental Data for "Adaptation of Plasmid-ID Technology for Evaluation of N^2^-Fixing Effectiveness and Competitiveness for Root Nodulation in the *Sinorhizobium-Medicago* System"

### Sheet: Fig1B
	Table Analyzed	AFU - All Data Points		Table Analyzed	AFU - All Data Points		Table Analyzed	AFU - All Data Points		Table Analyzed	AFU - All Data Points
	Column G	Rlv3841(-)		Column E	OldV+PsnifHRhizo (Pea)		Column D	NewV+PsnifHSino (Pea)		Column G	Rlv3841(-)
	vs.	vs.		vs.	vs.		vs.	vs.		vs.	vs.
	Column C	NewV+PsnifHRhizo (Pea)		Column C	NewV+PsnifHRhizo (Pea)		Column C	NewV+PsnifHRhizo (Pea)		Column D	NewV+PsnifHSino (Pea)
	Unpaired t test			Unpaired t test			Unpaired t test			Unpaired t test
	P value	<0.0001		P value	0.9978		P value	<0.0001		P value	<0.0001
	P value summary	****		P value summary	ns		P value summary	****		P value summary	****
	Significantly different (P < 0.05)?	Yes		Significantly different (P < 0.05)?	No		Significantly different (P < 0.05)?	Yes		Significantly different (P < 0.05)?	Yes
	One- or two-tailed P value?	Two-tailed		One- or two-tailed P value?	Two-tailed		One- or two-tailed P value?	Two-tailed		One- or two-tailed P value?	Two-tailed
	t, df	t=8.406, df=850		t, df	t=0.002769, df=1149		t, df	t=12.88, df=1150		t, df	t=7.684, df=850
	How big is the difference?			How big is the difference?			How big is the difference?			How big is the difference?
	Mean of column C	29090		Mean of column C	29090		Mean of column C	29090		Mean of column D	2151
	Mean of column G	3670		Mean of column E	29083		Mean of column D	2151		Mean of column G	3670
	Difference between means (G - C) ± SEM	-25420 ± 3024		Difference between means (E - C) ± SEM	-7.577 ± 2736		Difference between means (D - C) ± SEM	-26939 ± 2091		Difference between means (G - D) ± SEM	1519 ± 197.6
	95% confidence interval	-31355 to -19485		95% confidence interval	-5376 to 5361		95% confidence interval	-31042 to -22836		95% confidence interval	1131 to 1907
	R squared (eta squared)	0.07675		R squared (eta squared)	6.675e-09		R squared (eta squared)	0.1261		R squared (eta squared)	0.06496
	F test to compare variances			F test to compare variances			F test to compare variances			F test to compare variances
	F, DFn, Dfd	169.8, 575, 275		F, DFn, Dfd	1.403, 575, 574		F, DFn, Dfd	681.4, 575, 575		F, DFn, Dfd	4.012, 275, 575
	P value	<0.0001		P value	<0.0001		P value	<0.0001		P value	<0.0001
	P value summary	****		P value summary	****		P value summary	****		P value summary	****
	Significantly different (P < 0.05)?	Yes		Significantly different (P < 0.05)?	Yes		Significantly different (P < 0.05)?	Yes		Significantly different (P < 0.05)?	Yes
	Data analyzed			Data analyzed			Data analyzed			Data analyzed
	Sample size, column C	576		Sample size, column C	576		Sample size, column C	576		Sample size, column D	576
	Sample size, column G	276		Sample size, column E	575		Sample size, column D	576		Sample size, column G	276

### Sheet: Fig1C
	Table Analyzed	AFU - All Data Points		Table Analyzed	AFU - All Data Points		Table Analyzed	AFU - All Data Points		Table Analyzed	AFU - All Data Points
	Column F	RmP110(-)		Column B	NewV+PsnifHSino (Alfalfa)		Column F	RmP110(-)		Column C	NewV+PsnifHRhizo (Pea)
	vs.	vs.		vs.	vs.		vs.	vs.		vs.	vs.
	Column B	NewV+PsnifHSino (Alfalfa)		Column A	NewV+PsnifHRhizo (Alfalfa)		Column A	NewV+PsnifHRhizo (Alfalfa)		Column B	NewV+PsnifHSino (Alfalfa)
	Unpaired t test			Unpaired t test			Unpaired t test			Unpaired t test
	P value	0.0034		P value	<0.0001		P value	0.056		P value	<0.0001
	P value summary	**		P value summary	****		P value summary	ns		P value summary	****
	Significantly different (P < 0.05)?	Yes		Significantly different (P < 0.05)?	Yes		Significantly different (P < 0.05)?	No		Significantly different (P < 0.05)?	Yes
	One- or two-tailed P value?	Two-tailed		One- or two-tailed P value?	Two-tailed		One- or two-tailed P value?	Two-tailed		One- or two-tailed P value?	Two-tailed
	t, df	t=2.955, df=256		t, df	t=4.358, df=304		t, df	t=1.923, df=180		t, df	t=6.470, df=765
	How big is the difference?			How big is the difference?			How big is the difference?			How big is the difference?
	Mean of column B	5438		Mean of column A	1245		Mean of column A	1245		Mean of column B	5438
	Mean of column F	1705		Mean of column B	5438		Mean of column F	1705		Mean of column C	29090
	Difference between means (F - B) ± SEM	-3733 ± 1263		Difference between means (B - A) ± SEM	4192 ± 962.0		Difference between means (F - A) ± SEM	459.8 ± 239.0		Difference between means (C - B) ± SEM	23652 ± 3656
	95% confidence interval	-6220 to -1245		95% confidence interval	2300 to 6085		95% confidence interval	-11.94 to 931.5		95% confidence interval	16476 to 30828
	R squared (eta squared)	0.03298		R squared (eta squared)	0.05881		R squared (eta squared)	0.02014		R squared (eta squared)	0.05189
	F test to compare variances			F test to compare variances			F test to compare variances			F test to compare variances
	F, DFn, Dfd	27.43, 190, 66		F, DFn, Dfd	65.94, 190, 114		F, DFn, Dfd	2.404, 66, 114		F, DFn, Dfd	23.88, 575, 190
	P value	<0.0001		P value	<0.0001		P value	<0.0001		P value	<0.0001
	P value summary	****		P value summary	****		P value summary	****		P value summary	****
	Significantly different (P < 0.05)?	Yes		Significantly different (P < 0.05)?	Yes		Significantly different (P < 0.05)?	Yes		Significantly different (P < 0.05)?	Yes
	Data analyzed			Data analyzed			Data analyzed			Data analyzed
	Sample size, column B	191		Sample size, column A	115		Sample size, column A	115		Sample size, column B	191
	Sample size, column F	67		Sample size, column B	191		Sample size, column F	67		Sample size, column C	576

### Sheet: Fig2A
Table Analyzed	All AFU Data Points							Number of families	1
Data sets analyzed	B-G							Number of comparisons per family	15
								Alpha	0.05
ANOVA summary
F	14.45							Tukey's multiple comparisons test	Mean Diff.	95.00% CI of diff.	Below threshold?	Summary	Adjusted P Value
P value	<0.0001							RmP110+ID vs. HM006+ID	3260	874.1 to 5646	Yes	**	0.0014	B-C
P value summary	****							RmP110+ID vs. KH46c+ID	-1051	-3437 to 1335	No	ns	0.8076	B-D
Significant diff. among means (P < 0.05)?	Yes							RmP110+ID vs. T073+ID	3525	942.0 to 6109	Yes	**	0.0015	B-E
R squared	0.0779							RmP110+ID vs. USDA1106+ID	-1271	-4084 to 1541	No	ns	0.7901	B-F
								RmP110+ID vs. WSM419+ID	4147	1518 to 6776	Yes	***	0.0001	B-G
Brown-Forsythe test								HM006+ID vs. KH46c+ID	-4311	-6617 to -2005	Yes	****	<0.0001	C-D
F (DFn, DFd)	11.86 (5, 855)							HM006+ID vs. T073+ID	265.4	-2244 to 2775	No	ns	0.9997	C-E
P value	<0.0001							HM006+ID vs. USDA1106+ID	-4531	-7277 to -1786	Yes	****	<0.0001	C-F
P value summary	****							HM006+ID vs. WSM419+ID	887.1	-1670 to 3444	No	ns	0.9209	C-G
Are SDs significantly different (P < 0.05)?	Yes							KH46c+ID vs. T073+ID	4576	2067 to 7086	Yes	****	<0.0001	D-E
								KH46c+ID vs. USDA1106+ID	-220.3	-2966 to 2525	No	ns	>0.9999	D-F
Bartlett's test								KH46c+ID vs. WSM419+ID	5198	2641 to 7755	Yes	****	<0.0001	D-G
Bartlett's statistic (corrected)	304.1							T073+ID vs. USDA1106+ID	-4797	-7716 to -1878	Yes	****	<0.0001	E-F
P value	<0.0001							T073+ID vs. WSM419+ID	621.6	-2121 to 3364	No	ns	0.9873	E-G
P value summary	****							USDA1106+ID vs. WSM419+ID	5418	2459 to 8378	Yes	****	<0.0001	F-G
Are SDs significantly different (P < 0.05)?	Yes
								Test details	Mean 1	Mean 2	Mean Diff.	SE of diff.	n1	n2	q	DF
ANOVA table	SS	DF	MS	F (DFn, DFd)	P value			RmP110+ID vs. HM006+ID	5931	2671	3260	835.3	156	178	5.519	855
Treatment (between columns)	4190034467	5	838006893	F (5, 855) = 14.45	P<0.0001			RmP110+ID vs. KH46c+ID	5931	6982	-1051	835.3	156	178	1.779	855
Residual (within columns)	49599046045	855	58010580					RmP110+ID vs. T073+ID	5931	2406	3525	904.5	156	130	5.512	855
Total	53789080512	860						RmP110+ID vs. USDA1106+ID	5931	7203	-1271	984.8	156	97	1.826	855
								RmP110+ID vs. WSM419+ID	5931	1784	4147	920.5	156	122	6.371	855
Data summary								HM006+ID vs. KH46c+ID	2671	6982	-4311	807.3	178	178	7.552	855
Number of treatments (columns)	6							HM006+ID vs. T073+ID	2671	2406	265.4	878.7	178	130	0.4272	855
Number of values (total)	861							HM006+ID vs. USDA1106+ID	2671	7203	-4531	961.2	178	97	6.667	855
								HM006+ID vs. WSM419+ID	2671	1784	887.1	895.2	178	122	1.401	855
								KH46c+ID vs. T073+ID	6982	2406	4576	878.7	178	130	7.365	855
								KH46c+ID vs. USDA1106+ID	6982	7203	-220.3	961.2	178	97	0.3242	855
								KH46c+ID vs. WSM419+ID	6982	1784	5198	895.2	178	122	8.212	855
								T073+ID vs. USDA1106+ID	2406	7203	-4797	1022	130	97	6.638	855
								T073+ID vs. WSM419+ID	2406	1784	621.6	960.1	130	122	0.9157	855
								USDA1106+ID vs. WSM419+ID	7203	1784	5418	1036	97	122	7.396	855

### Sheet: Fig2B
Table Analyzed	SDW Shoot Dry Weight							Number of families	1
Data sets analyzed	A-F							Number of comparisons per family	15
								Alpha	0.05
ANOVA summary
F	4.674							Tukey's multiple comparisons test	Mean Diff.	95.00% CI of diff.	Below threshold?	Summary	Adjusted P Value
P value	0.0134							RmP110+ID vs. HM006+ID	36.14	-23.04 to 95.32	No	ns	0.3707	A-B
P value summary	*							RmP110+ID vs. KH46c+ID	-22.53	-81.71 to 36.64	No	ns	0.7906	A-C
Significant diff. among means (P < 0.05)?	Yes							RmP110+ID vs. T073+ID	36.01	-23.17 to 95.18	No	ns	0.3744	A-D
R squared	0.6607							RmP110+ID vs. USDA1106+ID	-10.91	-70.09 to 48.27	No	ns	0.9874	A-E
								RmP110+ID vs. WSM419+ID	36.67	-22.51 to 95.84	No	ns	0.3568	A-F
Brown-Forsythe test								HM006+ID vs. KH46c+ID	-58.68	-117.9 to 0.5024	No	ns	0.0524	B-C
F (DFn, DFd)	1.456 (5, 12)							HM006+ID vs. T073+ID	-0.1361	-59.31 to 59.04	No	ns	>0.9999	B-D
P value	0.2742							HM006+ID vs. USDA1106+ID	-47.05	-106.2 to 12.13	No	ns	0.1531	B-E
P value summary	ns							HM006+ID vs. WSM419+ID	0.525	-58.65 to 59.70	No	ns	>0.9999	B-F
Are SDs significantly different (P < 0.05)?	No							KH46c+ID vs. T073+ID	58.54	-0.6385 to 117.7	No	ns	0.0531	C-D
								KH46c+ID vs. USDA1106+ID	11.63	-47.55 to 70.80	No	ns	0.9833	C-E
Bartlett's test								KH46c+ID vs. WSM419+ID	59.2	0.02256 to 118.4	Yes	*	0.0499	C-F
Bartlett's statistic (corrected)								T073+ID vs. USDA1106+ID	-46.91	-106.1 to 12.26	No	ns	0.1549	D-E
P value								T073+ID vs. WSM419+ID	0.6611	-58.52 to 59.84	No	ns	>0.9999	D-F
P value summary								USDA1106+ID vs. WSM419+ID	47.58	-11.60 to 106.8	No	ns	0.1461	E-F
Are SDs significantly different (P < 0.05)?
								Test details	Mean 1	Mean 2	Mean Diff.	SE of diff.	n1	n2	q	DF
ANOVA table	SS	DF	MS	F (DFn, DFd)	P value			RmP110+ID vs. HM006+ID	52.97	16.83	36.14	17.62	3	3	2.901	12
Treatment (between columns)	10881	5	2176	F (5, 12) = 4.674	P=0.0134			RmP110+ID vs. KH46c+ID	52.97	75.5	-22.53	17.62	3	3	1.809	12
Residual (within columns)	5587	12	465.6					RmP110+ID vs. T073+ID	52.97	16.96	36.01	17.62	3	3	2.89	12
Total	16468	17						RmP110+ID vs. USDA1106+ID	52.97	63.88	-10.91	17.62	3	3	0.8756	12
								RmP110+ID vs. WSM419+ID	52.97	16.3	36.67	17.62	3	3	2.943	12
Data summary								HM006+ID vs. KH46c+ID	16.83	75.5	-58.68	17.62	3	3	4.71	12
Number of treatments (columns)	6							HM006+ID vs. T073+ID	16.83	16.96	-0.1361	17.62	3	3	0.01093	12
Number of values (total)	18							HM006+ID vs. USDA1106+ID	16.83	63.88	-47.05	17.62	3	3	3.777	12
								HM006+ID vs. WSM419+ID	16.83	16.3	0.525	17.62	3	3	0.04214	12
								KH46c+ID vs. T073+ID	75.5	16.96	58.54	17.62	3	3	4.699	12
								KH46c+ID vs. USDA1106+ID	75.5	63.88	11.63	17.62	3	3	0.9332	12
								KH46c+ID vs. WSM419+ID	75.5	16.3	59.2	17.62	3	3	4.752	12
								T073+ID vs. USDA1106+ID	16.96	63.88	-46.91	17.62	3	3	3.766	12
								T073+ID vs. WSM419+ID	16.96	16.3	0.6611	17.62	3	3	0.05307	12
								USDA1106+ID vs. WSM419+ID	63.88	16.3	47.58	17.62	3	3	3.819	12

### Sheet: Fig2C
Table Analyzed	ARA Acetylene Reduction Assay							Number of families	1
Data sets analyzed	A-F							Number of comparisons per family	15
								Alpha	0.05
ANOVA summary
F	4.748							Tukey's multiple comparisons test	Mean Diff.	95.00% CI of diff.	Below threshold?	Summary	Adjusted P Value
P value	0.0126							RmP110+ID vs. HM006+ID	789.4	-109.7 to 1688	No	ns	0.0983	A-B
P value summary	*							RmP110+ID vs. KH46c+ID	-151.7	-1051 to 747.3	No	ns	0.9915	A-C
Significant diff. among means (P < 0.05)?	Yes							RmP110+ID vs. T073+ID	675.6	-223.5 to 1575	No	ns	0.1915	A-D
R squared	0.6642							RmP110+ID vs. USDA1106+ID	311.2	-587.8 to 1210	No	ns	0.8457	A-E
								RmP110+ID vs. WSM419+ID	788	-111.0 to 1687	No	ns	0.0991	A-F
Brown-Forsythe test								HM006+ID vs. KH46c+ID	-941.1	-1840 to -42.02	Yes	*	0.0384	B-C
F (DFn, DFd)	0.9048 (5, 12)							HM006+ID vs. T073+ID	-113.8	-1013 to 785.2	No	ns	0.9978	B-D
P value	0.5091							HM006+ID vs. USDA1106+ID	-478.1	-1377 to 420.9	No	ns	0.5076	B-E
P value summary	ns							HM006+ID vs. WSM419+ID	-1.333	-900.4 to 897.7	No	ns	>0.9999	B-F
Are SDs significantly different (P < 0.05)?	No							KH46c+ID vs. T073+ID	827.3	-71.78 to 1726	No	ns	0.0781	C-D
								KH46c+ID vs. USDA1106+ID	462.9	-436.1 to 1362	No	ns	0.5394	C-E
Bartlett's test								KH46c+ID vs. WSM419+ID	939.7	40.69 to 1839	Yes	*	0.0387	C-F
Bartlett's statistic (corrected)								T073+ID vs. USDA1106+ID	-364.3	-1263 to 534.7	No	ns	0.7478	D-E
P value								T073+ID vs. WSM419+ID	112.5	-786.6 to 1012	No	ns	0.9979	D-F
P value summary								USDA1106+ID vs. WSM419+ID	476.8	-422.2 to 1376	No	ns	0.5104	E-F
Are SDs significantly different (P < 0.05)?
								Test details	Mean 1	Mean 2	Mean Diff.	SE of diff.	n1	n2	q	DF
ANOVA table	SS	DF	MS	F (DFn, DFd)	P value			RmP110+ID vs. HM006+ID	1000	210.8	789.4	267.7	3	3	4.171	12
Treatment (between columns)	2551019	5	510204	F (5, 12) = 4.748	P=0.0126			RmP110+ID vs. KH46c+ID	1000	1152	-151.7	267.7	3	3	0.8015	12
Residual (within columns)	1289536	12	107461					RmP110+ID vs. T073+ID	1000	324.6	675.6	267.7	3	3	3.569	12
Total	3840555	17						RmP110+ID vs. USDA1106+ID	1000	688.9	311.2	267.7	3	3	1.644	12
								RmP110+ID vs. WSM419+ID	1000	212.1	788	267.7	3	3	4.164	12
Data summary								HM006+ID vs. KH46c+ID	210.8	1152	-941.1	267.7	3	3	4.972	12
Number of treatments (columns)	6							HM006+ID vs. T073+ID	210.8	324.6	-113.8	267.7	3	3	0.6013	12
Number of values (total)	18							HM006+ID vs. USDA1106+ID	210.8	688.9	-478.1	267.7	3	3	2.526	12
								HM006+ID vs. WSM419+ID	210.8	212.1	-1.333	267.7	3	3	0.007045	12
								KH46c+ID vs. T073+ID	1152	324.6	827.3	267.7	3	3	4.371	12
								KH46c+ID vs. USDA1106+ID	1152	688.9	462.9	267.7	3	3	2.446	12
								KH46c+ID vs. WSM419+ID	1152	212.1	939.7	267.7	3	3	4.965	12
								T073+ID vs. USDA1106+ID	324.6	688.9	-364.3	267.7	3	3	1.925	12
								T073+ID vs. WSM419+ID	324.6	212.1	112.5	267.7	3	3	0.5942	12
								USDA1106+ID vs. WSM419+ID	688.9	212.1	476.8	267.7	3	3	2.519	12

### Sheet: Fig2D
Best-fit values
Slope	70.56
Y-intercept	1725
X-intercept	-24.44
1/slope	0.01417
Std. Error
Slope	11.31
Y-intercept	570.8
95% Confidence Intervals
Slope	46.59 to 94.53
Y-intercept	514.6 to 2935
X-intercept	-60.10 to -5.705
Goodness of Fit
R squared	0.7087
Sy.x	1451
Is slope significantly non-zero?
F	38.93
DFn, DFd	1, 16
P value	<0.0001
Deviation from zero?	Significant
Equation	Y = 70.56*X + 1725
Data
Number of X values	18
Maximum number of Y replicates	1
Total number of values	18
Number of missing values	0

### Sheet: Fig2E
Best-fit values
Slope	4.572
Y-intercept	1841
X-intercept	-402.8
1/slope	0.2187
Std. Error
Slope	0.7592
Y-intercept	573.7
95% Confidence Intervals
Slope	2.962 to 6.181
Y-intercept	625.2 to 3058
X-intercept	-982.5 to -106.3
Goodness of Fit
R squared	0.6938
Sy.x	1488
Is slope significantly non-zero?
F	36.26
DFn, DFd	1, 16
P value	<0.0001
Deviation from zero?	Significant
Equation	Y = 4.572*X + 1841
Data
Number of X values	18
Maximum number of Y replicates	1
Total number of values	18
Number of missing values	0

### Sheet: SFig2
	A			B			C
	Best-fit values			Best-fit values			Best-fit values
	Slope	70.56		Slope	0.04913		Slope	3.506
	Y-intercept	1725		Y-intercept	2.097		Y-intercept	725.6
	X-intercept	-24.44		X-intercept	-42.69		X-intercept	-206.9
	1/slope	0.01417		1/slope	20.36		1/slope	0.2852
	Std. Error			Std. Error			Std. Error
	Slope	11.31		Slope	0.008023		Slope	1.9
	Y-intercept	570.8		Y-intercept	0.4049		Y-intercept	95.91
	95% Confidence Intervals			95% Confidence Intervals			95% Confidence Intervals
	Slope	46.59 to 94.53		Slope	0.03212 to 0.06613		Slope	-0.5221 to 7.535
	Y-intercept	514.6 to 2935		Y-intercept	1.239 to 2.956		Y-intercept	522.2 to 928.9
	X-intercept	-60.10 to -5.705		X-intercept	-88.54 to -19.47		X-intercept	-infinity to -72.56
	Goodness of Fit			Goodness of Fit			Goodness of Fit
	R squared	0.7087		R squared	0.7009		R squared	0.1755
	Sy.x	1451		Sy.x	1.03		Sy.x	243.9
	Is slope significantly non-zero?			Is slope significantly non-zero?			Is slope significantly non-zero?
	F	38.93		F	37.5		F	3.405
	DFn, DFd	1, 16		DFn, DFd	1, 16		DFn, DFd	1, 16
	P value	<0.0001		P value	<0.0001		P value	0.0836
	Deviation from zero?	Significant		Deviation from zero?	Significant		Deviation from zero?	Not Significant
	Equation	Y = 70.56*X + 1725		Equation	Y = 0.04913*X + 2.097		Equation	Y = 3.506*X + 725.6
	Data			Data			Data
	Number of X values	18		Number of X values	18		Number of X values	18
	Maximum number of Y replicates	1		Maximum number of Y replicates	1		Maximum number of Y replicates	1
	Total number of values	18		Total number of values	18		Total number of values	18
	Number of missing values	0		Number of missing values	0		Number of missing values	0
	D			E			F
	Best-fit values			Best-fit values			Best-fit values
	Slope	4.572		Slope	0.002465		Slope	0.3067
	Y-intercept	1841		Y-intercept	2.608		Y-intercept	683.8
	X-intercept	-402.8		X-intercept	-1058		X-intercept	-2230
	1/slope	0.2187		1/slope	405.8		1/slope	3.261
	Std. Error			Std. Error			Std. Error
	Slope	0.7592		Slope	0.000737		Slope	0.1136
	Y-intercept	573.7		Y-intercept	0.5569		Y-intercept	85.83
	95% Confidence Intervals			95% Confidence Intervals			95% Confidence Intervals
	Slope	2.962 to 6.181		Slope	0.0009021 to 0.004027		Slope	0.06588 to 0.5475
	Y-intercept	625.2 to 3058		Y-intercept	1.428 to 3.789		Y-intercept	501.9 to 865.8
	X-intercept	-982.5 to -106.3		X-intercept	-3968 to -375.3		X-intercept	-12595 to -956.5
	Goodness of Fit			Goodness of Fit			Goodness of Fit
	R squared	0.6938		R squared	0.4114		R squared	0.313
	Sy.x	1488		Sy.x	1.444		Sy.x	222.6
	Is slope significantly non-zero?			Is slope significantly non-zero?			Is slope significantly non-zero?
	F	36.26		F	11.18		F	7.29
	DFn, DFd	1, 16		DFn, DFd	1, 16		DFn, DFd	1, 16
	P value	<0.0001		P value	0.0041		P value	0.0158
	Deviation from zero?	Significant		Deviation from zero?	Significant		Deviation from zero?	Significant
	Equation	Y = 4.572*X + 1841		Equation	Y = 0.002465*X + 2.608		Equation	Y = 0.3067*X + 683.8
	Data			Data			Data
	Number of X values	18		Number of X values	18		Number of X values	18
	Maximum number of Y replicates	1		Maximum number of Y replicates	1		Maximum number of Y replicates	1
	Total number of values	18		Total number of values	18		Total number of values	18
	Number of missing values	0		Number of missing values	0		Number of missing values	0
